# Enhanced stress tolerance through reduction of G3BP and suppression of stress granules

**DOI:** 10.1101/2020.02.03.925677

**Authors:** Anna K. Lee, Jonathon Klein, Klementina Fon Tacer, Tessa Lord, Melissa J. Oatley, Jon M. Oatley, Shaina N. Porter, Shondra M. Pruett-Miller, Elena B. Tikhonova, Andrey L. Karamyshev, Peiguo Yang, Hong Joo Kim, J. Paul Taylor, Patrick Ryan Potts

## Abstract

Stress granules (SG) are membrane-less ribonucleoprotein condensates that form in response to various stress stimuli via phase separation. SG act as a protective mechanism to cope with acute stress, but persistent SG have cytotoxic effects that are associated with several age-related diseases. Here, we demonstrate that the testis-specific protein, MAGE-B2, increases cellular stress tolerance by suppressing SG formation through translational inhibition of the key SG nucleator G3BP. MAGE-B2 reduces G3BP protein levels below the critical concentration for phase separation and suppresses SG initiation. Importantly, knockout of the MAGE-B2 mouse ortholog confers hypersensitivity of the male germline to heat stress *in vivo*. Thus, MAGE-B2 provides cytoprotection to maintain mammalian spermatogenesis, a highly thermo-sensitive process that must be preserved throughout reproductive life. These results demonstrate a mechanism that allows for tissue-specific resistance against stress through fine-tuning phase separation and could aid in the development of male fertility therapies.
