## Supplemental Table 1 for "Enhanced stress tolerance through reduction of G3BP and suppression of stress granules"

### Sheet: Sheet1
Table S1. Proteins identified from TAP-MS of TAP-vector and TAP-MAGE-B2 HEK293 cells. SG proteins identified by proteomics from Markmiller S, et al. Cell (2018) and Jain S, et al. (2016) are highlighted in green. SC: the summed number of spectral counts (i.e. MS/MS scans) assigned to one identified protein; TP: total number of peptides identified for a protein; p value is derived by G-test (Zhou …
Gene	Description	Mass (KD)	SC Vector Expt #1	SC B2 Expt #1	TP Vector Expt #1	TP B2 Expt #1	p-value Expt #1	SC Vector Expt #2	SC B2 Expt #2	TP Vector Expt #2	TP B2 Expt #2	p-value Expt #2
MAGEB2	Melanoma-associated antigen B2	35	2	896	1	23	1.60772e-266	6	2166	3	31	0
CAPRIN1	Caprin-1	78	0	19	0	9	5.09296e-07	0	11	0	6	0.000160328
CENPB	Major centromere autoantigen B	65	0	12	0	5	7.76021e-05	0	6	0	5	0.00639365
DDX1	ATP-dependent RNA helicase DDX1	82	2	35	1	16	2.26424e-09	5	46	4	18	7.13204e-10
DDX21	Nucleolar RNA helicase 2	87	0	17	0	9	2.12577e-06	0	10	0	6	0.000332193
DDX3X	ATP-dependent RNA helicase DDX3X	73	0	16	0	9	4.35092e-06	0	15	0	6	8.91784e-06
DDX3Y	ATP-dependent RNA helicase DDX3Y	73	0	13	0	7	3.76529e-05	0	8	0	4	0.00144197
DDX5	Probable ATP-dependent RNA helicase DDX5	69	0	65	0	16	4.47496e-21	0	36	0	15	3.03215e-12
DHX9	ATP-dependent RNA helicase A	141	11	81	7	34	8.63722e-15	0	48	0	25	6.61152e-16
DSP	Desmoplakin	332	0	35	0	25	6.13157e-12	0	0	0	0	NA
EPPK1	Epiplakin	555	0	22	0	14	6.01699e-08	0	0	0	0	NA
FAM98A	Protein FAM98A	55	0	16	0	6	4.35092e-06	0	0	0	0	NA
HNRNPA0	Heterogeneous nuclear ribonucleoprotein A0	31	0	10	0	4	0.000332193	0	0	0	0	NA
HNRNPA1	Heterogeneous nuclear ribonucleoprotein A1	39	0	14	0	6	1.83077e-05	0	16	0	7	4.35092e-06
HNRNPA2B1	Heterogeneous nuclear ribonucleoproteins A2/B1	37	0	22	0	11	6.01699e-08	0	16	0	8	4.35092e-06
HNRNPA3	Heterogeneous nuclear ribonucleoprotein A3	40	0	6	0	4	0.00639365	0	0	0	0	NA
HNRNPD	Heterogeneous nuclear ribonucleoprotein D0	38	0	8	0	2	0.00144197	0	0	0	0	NA
HNRNPF	Heterogeneous nuclear ribonucleoprotein F	46	0	6	0	3	0.00639365	0	0	0	0	NA
HNRNPR	Heterogeneous nuclear ribonucleoprotein R	71	0	8	0	4	0.00144197	0	0	0	0	NA
HNRNPU	Heterogeneous nuclear ribonucleoprotein U	91	33	83	17	23	2.36353e-06	0	0	0	0	NA
HNRNPUL1	Heterogeneous nuclear ribonucleoprotein U-like protein 1	96	0	9	0	5	0.000690662	0	0	0	0	NA
ILF2	Interleukin enhancer-binding factor 2	43	0	7	0	4	0.00302626	0	0	0	0	NA
ILF3	Interleukin enhancer-binding factor 3	95	0	13	0	8	3.76529e-05	0	0	0	0	NA
LARP1	La-related protein 1	123	0	17	0	10	2.12577e-06	0	0	0	0	NA
MATR3	Matrin-3	95	0	0	0	0	NA	0	7	0	4	0.00302626
MYO6	Isoform 6 of Unconventional myosin-VI	149	0	48	0	25	6.61152e-16	0	22	0	14	6.01699e-08
NCL	Nucleolin	77	23	135	12	28	6.84529e-21	13	71	7	23	3.18344e-11
NOLC1	Nucleolar and coiled-body phosphoprotein 1	74	0	13	0	7	3.76529e-05	0	23	0	11	2.95728e-08
NPM1	Nucleophosmin	33	0	8	0	3	0.00144197	0	0	0	0	NA
PABPC1	Polyadenylate-binding protein 1	71	0	16	0	8	4.35092e-06	0	0	0	0	NA
POLR2B	DNA-directed RNA polymerase II subunit RPB2	134	0	6	0	6	0.00639365	0	0	0	0	NA
RPS18	40S ribosomal protein S18	18	7	58	5	9	1.38322e-11	0	22	0	9	6.01699e-08
RPS19	40S ribosomal protein S19	16	21	89	6	12	1.74851e-11	3	65	2	12	6.98564e-17
RPS3	40S ribosomal protein S3	11	13	107	4	7	4.86989e-20	32	241	11	22	2.69677e-41
RPS6	40S ribosomal protein S6	29	0	15	0	5	8.91784e-06	0	0	0	0	NA
RTCB	tRNA-splicing ligase RtcB homolog	55	0	11	0	5	0.000160328	0	10	0	6	0.000332193
YBX1	Nuclease-sensitive element-binding protein 1	36	11	29	4	8	0.00375578	0	0	0	0	NA
YBX3	Y-box-binding protein 3	40	0	11	0	5	0.000160328	0	0	0	0	NA
YWHAB	14-3-3 protein beta/alpha	28	0	0	0	0	NA	0	7	0	4	0.00302626
YWHAQ	14-3-3 protein theta	28	0	0	0	0	NA	0	7	0	4	0.00302626
CALM2	Calmodulin	22	0	0	0	0	NA	0	11	0	5	0.000160328
CALM3	CALM1 protein	13	0	0	0	0	NA	0	11	0	5	0.000160328
CSNK2A1	Casein kinase II subunit alpha	45	0	14	0	7	1.83077e-05	0	21	0	10	1.22518e-07
CSNK2A2	Casein kinase II subunit alpha	41	0	13	0	6	3.76529e-05	0	9	0	6	0.000690662
CSNK2B	Casein kinase II subunit beta	25	0	11	0	4	0.000160328	0	8	0	4	0.00144197
DAP3	28S ribosomal protein S29, mitochondrial	46	0	41	0	9	9.00418e-14	0	28	0	10	8.56262e-10
DCAF8	DDB1- and CUL4-associated factor 8	67	0	11	0	5	0.000160328	0	8	0	4	0.00144197
DDB1	DNA damage-binding protein 1	127	18	88	11	34	1.27795e-12	10	59	9	25	5.34034e-10
DDX17	Probable ATP-dependent RNA helicase DDX17	80	0	38	0	7	7.42142e-13	0	15	0	5	8.91784e-06
DOCK7	Dedicator of cytokinesis protein 7	242	17	49	12	33	5.73368e-05	8	42	6	29	4.78715e-07
EFEMP1	EGF-containing fibulin-like extracellular matrix protein 1	55	0	0	0	0	NA	0	6	0	3	0.00639365
EXOSC10	Exosome component 10	101	0	0	0	0	NA	0	6	0	4	0.00639365
FLNA	Filamin-A	281	0	15	0	13	8.91784e-06	0	11	0	9	0.000160328
GRAMD1A	GRAM domain-containing protein 1A	81	0	8	0	5	0.00144197	0	0	0	0	NA
HADHA	Trifunctional enzyme subunit alpha, mitochondrial	83	0	32	0	11	5.08018e-11	0	38	0	15	7.42142e-13
HADHB	Trifunctional enzyme subunit beta, mitochondrial	51	0	15	0	6	8.91784e-06	0	13	0	8	3.76529e-05
IQGAP1	Ras GTPase-activating-like protein IQGAP1	189	0	56	0	33	2.43025e-18	0	39	0	26	3.67309e-13
LRPPRC	Leucine-rich PPR motif-containing protein, mitochondrial	158	0	14	0	11	1.83077e-05	0	10	0	8	0.000332193
LYAR	Cell growth-regulating nucleolar protein	44	0	0	0	0	NA	0	8	0	3	0.00144197
MAGEB1	Melanoma-associated antigen B1	39	0	6	0	1	0.00639365	0	26	0	3	3.52513e-09
MAP7D1	MAP7 domain-containing protein 1	93	0	29	0	12	4.22322e-10	0	6	0	4	0.00639365
MOGS	Mannosyl-oligosaccharide glucosidase	92	0	16	0	9	4.35092e-06	0	11	0	4	0.000160328
MRPS10	28S ribosomal protein S10, mitochondrial	23	0	9	0	2	0.000690662	0	0	0	0	NA
MRPS11	28S ribosomal protein S11, mitochondrial	21	0	17	0	6	2.12577e-06	0	0	0	0	NA
MRPS15	28S ribosomal protein S15, mitochondrial	30	0	26	0	8	3.52513e-09	0	8	0	5	0.00144197
MRPS17	28S ribosomal protein S17, mitochondrial	14	0	14	0	4	1.83077e-05	0	0	0	0	NA
MRPS18B	28S ribosomal protein S18b, mitochondrial	29	0	25	0	4	7.15836e-09	0	10	0	5	0.000332193
MRPS2	28S ribosomal protein S2, mitochondrial	33	0	14	0	6	1.83077e-05	0	17	0	11	2.12577e-06
MRPS22	28S ribosomal protein S22, mitochondrial	41	0	29	0	10	4.22322e-10	0	28	0	12	8.56262e-10
MRPS23	28S ribosomal protein S23, mitochondrial	22	0	13	0	5	3.76529e-05	0	9	0	5	0.000690662
MRPS25	28S ribosomal protein S25, mitochondrial	20	0	17	0	4	2.12577e-06	0	7	0	3	0.00302626
MRPS26	28S ribosomal protein S26, mitochondrial	24	0	9	0	4	0.000690662	0	7	0	5	0.00302626
MRPS27	28S ribosomal protein S27, mitochondrial	48	0	38	0	12	7.42142e-13	0	26	0	11	3.52513e-09
MRPS28	28S ribosomal protein S28, mitochondrial	21	0	8	0	5	0.00144197	0	10	0	6	0.000332193
MRPS31	28S ribosomal protein S31, mitochondrial	45	0	27	0	8	1.73692e-09	0	36	0	13	3.03215e-12
MRPS34	28S ribosomal protein S34, mitochondrial	26	0	16	0	7	4.35092e-06	0	6	0	4	0.00639365
MRPS35	28S ribosomal protein S35, mitochondrial	37	0	22	0	7	6.01699e-08	0	14	0	6	1.83077e-05
MRPS5	28S ribosomal protein S5, mitochondrial	48	0	20	0	9	2.4968e-07	0	16	0	9	4.35092e-06
MRPS7	28S ribosomal protein S7, mitochondrial	28	0	30	0	8	2.0839e-10	0	10	0	6	0.000332193
MRPS9	28S ribosomal protein S9, mitochondrial	46	0	31	0	11	1.02871e-10	0	27	0	11	1.73692e-09
MTPAP	Poly(A) RNA polymerase, mitochondrial	66	0	0	0	0	NA	0	8	0	5	0.00144197
MYBBP1A	Myb-binding protein 1A	149	0	7	0	6	0.00302626	0	0	0	0	NA
MYLK2	Myosin light chain kinase 2, skeletal/cardiac muscle	65	24	93	2	2	4.33195e-11	17	75	2	2	3.3102e-10
MYO1D	Unconventional myosin-Id	116	0	16	0	9	4.35092e-06	0	42	0	23	4.45966e-14
NAT10	N-acetyltransferase 10	116	0	28	0	16	8.56262e-10	0	26	0	15	3.52513e-09
NOL6	Nucleolar protein 6	128	0	52	0	19	4.00383e-17	0	53	0	25	1.98692e-17
NPHP4	Nephrocystin-4	158	0	11	0	7	0.000160328	0	0	0	0	NA
NSUN5	28S rRNA (cytosine-C(5))-methyltransferase	51	0	10	0	4	0.000332193	0	0	0	0	NA
POLR2A	DNA-directed RNA polymerase II subunit RPB1	217	0	8	0	5	0.00144197	0	0	0	0	NA
POLRMT	DNA-directed RNA polymerase, mitochondrial	139	2	12	2	9	0.004876	0	12	0	8	7.76021e-05
POP1	Ribonucleases P/MRP protein subunit POP1	115	0	6	0	6	0.00639365	0	0	0	0	NA
PRPF4	U4/U6 small nuclear ribonucleoprotein Prp4	58	0	8	0	3	0.00144197	0	6	0	4	0.00639365
PTCD3	Pentatricopeptide repeat domain-containing protein 3, mitochondrial	79	0	85	0	20	3.83715e-27	0	111	0	23	5.14246e-35
RANBP2	E3 SUMO-protein ligase RanBP2	358	3	34	2	25	3.39217e-08	0	16	0	15	4.35092e-06
RECQL4	ATP-dependent DNA helicase Q4	133	0	6	0	3	0.00639365	0	0	0	0	NA
RPGRIP1L	Protein fantom	151	0	16	0	11	4.35092e-06	0	11	0	10	0.000160328
RPL11	60S ribosomal protein L11	20	0	0	0	0	NA	0	10	0	4	0.000332193
RPL13	60S ribosomal protein L13	24	0	11	0	5	0.000160328	0	0	0	0	NA
RPL17	60S ribosomal protein L17	21	0	10	0	3	0.000332193	0	0	0	0	NA
RPL19	60S ribosomal protein L19	23	0	11	0	3	0.000160328	0	0	0	0	NA
RPL22	60S ribosomal protein L22	15	0	6	0	2	0.00639365	0	0	0	0	NA
RPL23	60S ribosomal protein L23	15	4	25	3	5	3.87118e-05	0	7	0	3	0.00302626
RPL24	60S ribosomal protein L24	18	0	7	0	3	0.00302626	0	0	0	0	NA
RPL27A	60S ribosomal protein L27a	17	0	15	0	3	8.91784e-06	0	0	0	0	NA
RPL9	60S ribosomal protein L9	22	0	7	0	2	0.00302626	0	9	0	5	0.000690662
RPLP0	60S acidic ribosomal protein P0	34	0	0	0	0	NA	0	11	0	5	0.000160328
RPS10	40S ribosomal protein S10	19	4	67	2	9	1.95697e-16	2	82	1	12	5.26182e-23
RPS10-NUDT3	Protein RPS10-NUDT3 (Fragment)	33	0	0	0	0	NA	2	59	1	11	2.77163e-16
RPS12	40S ribosomal protein S12	15	0	20	0	5	2.4968e-07	0	0	0	0	NA
RPS13	40S ribosomal protein S13	17	0	13	0	5	3.76529e-05	0	0	0	0	NA
RPS16	40S ribosomal protein S16	16	0	82	0	11	3.11381e-26	0	40	0	11	1.81838e-13
RPS17L	40S ribosomal protein S17-like	16	4	67	3	10	1.95697e-16	0	44	0	9	1.09471e-14
RPS2	40S ribosomal protein S2	31	7	56	3	12	4.4992e-11	0	11	0	5	0.000160328
RPS20	40S ribosomal protein S20	13	0	52	0	4	4.00383e-17	0	22	0	4	6.01699e-08
RPS23	40S ribosomal protein S23	16	0	8	0	4	0.00144197	0	0	0	0	NA
RPS25	40S ribosomal protein S25	14	0	27	0	5	1.73692e-09	0	12	0	4	7.76021e-05
RPS3A	40S ribosomal protein S3a	30	4	26	3	9	2.17638e-05	0	0	0	0	NA
RPS4X	40S ribosomal protein S4, X isoform	30	7	59	3	10	7.65095e-12	0	17	0	11	2.12577e-06
RPS5	40S ribosomal protein S5	23	11	81	5	9	8.63722e-15	0	71	0	10	6.75189e-23
RPS7	40S ribosomal protein S7	22	0	14	0	6	1.83077e-05	0	24	0	6	1.45449e-08
RPS8	40S ribosomal protein S8	24	0	11	0	3	0.000160328	0	0	0	0	NA
RPS9	40S ribosomal protein S9	23	0	24	0	7	1.45449e-08	0	0	0	0	NA
RPSA	40S ribosomal protein SA	33	0	9	0	3	0.000690662	0	0	0	0	NA
RRP12	RRP12-like protein	144	0	21	0	14	1.22518e-07	0	0	0	0	NA
RRP7A	Ribosomal RNA-processing protein 7 homolog A	32	0	11	0	6	0.000160328	0	7	0	4	0.00302626
SART1	U4/U6.U5 tri-snRNP-associated protein 1	90	0	6	0	5	0.00639365	0	0	0	0	NA
SEC62	Translocation protein SEC62	46	0	13	0	5	3.76529e-05	0	8	0	5	0.00144197
SF3B2	Splicing factor 3B subunit 2	100	0	17	0	8	2.12577e-06	0	14	0	9	1.83077e-05
SMARCA2	Probable global transcription activator SNF2L2	181	0	8	0	5	0.00144197	0	0	0	0	NA
SMARCA4	Transcription activator BRG1	185	0	22	0	13	6.01699e-08	6	21	5	14	0.00296999
SSB	Lupus La protein	47	0	16	0	6	4.35092e-06	0	9	0	6	0.000690662
SUPT6H	Transcription elongation factor SPT6	199	0	0	0	0	NA	0	8	0	7	0.00144197
TCOF1	Isoform 3 of Treacle protein	152	0	83	0	31	1.54943e-26	0	75	0	34	4.12926e-24
TDRKH	Tudor and KH domain-containing protein	62	0	7	0	4	0.00302626	0	8	0	5	0.00144197
TFAM	Transcription factor A, mitochondrial	29	0	9	0	3	0.000690662	0	0	0	0	NA
UBR4	E3 ubiquitin-protein ligase UBR4	573	0	123	0	66	1.20523e-38	6	76	6	50	4.0615e-17
UBR5	E3 ubiquitin-protein ligase UBR5	309	3	28	3	18	1.41289e-06	0	0	0	0	NA
URB1	Nucleolar pre-ribosomal-associated protein 1	254	0	0	0	0	NA	0	11	0	11	0.000160328
USP7	Ubiquitin carboxyl-terminal hydrolase 7	128	0	159	0	50	1.58336e-49	0	118	0	45	3.92098e-37
VPS35	Vacuolar protein sorting-associated protein 35	92	0	0	0	0	NA	0	8	0	5	0.00144197
YWHAE	14-3-3 protein epsilon	29	0	0	0	0	NA	0	8	0	4	0.00144197
YWHAG	14-3-3 protein gamma	28	0	0	0	0	NA	0	7	0	4	0.00302626
YWHAZ	14-3-3 protein zeta/delta	28	0	0	0	0	NA	0	7	0	4	0.00302626
